# A double-negative prostate cancer subtype is vulnerable to SWI/SNF-targeting degrader molecules

**DOI:** 10.1101/2024.03.24.586276

**Authors:** Phillip Thienger, Irene Paassen, Xiaosai Yao, Philip D. Rubin, Marika Lehner, Nicholas Lillis, Andrej Benjak, Sagar R. Shah, Alden King-Yung Leung, Simone de Brot, Alina Naveed, Bence Daniel, Minyi Shi, Julien Tremblay, Joanna Triscott, Giada Andrea Cassanmagnago, Marco Bolis, Lia Mela, Himisha Beltran, Yu Chen, Salvatore Piscuoglio, Haiyuan Yu, Charlotte K Y Ng, David A. Quigley, Robert L. Yauch, Mark A. Rubin

## Abstract

Proteolysis targeting chimera (PROTAC) therapies degrading SWI/SNF ATPases offer a novel approach to interfere with androgen receptor (AR) signaling in AR-dependent castration-resistant prostate cancer (CRPC-AR). To explore the utility of SWI/SNF therapy beyond AR-sensitive CRPC, we investigated SWI/SNF-targeting agents in AR-negative CRPC. SWI/SNF targeting PROTAC treatment of cell lines and organoid models reduced the viability of not only CRPC-AR but also WNT-signaling dependent AR- negative CRPC (CRPC-WNT). The CRPC-WNT subgroup represents 11% of around 400,000 cases of CRPC worldwide who die yearly of CRPC. We discovered that SWI/SNF ATPase SMARCA4 depletion interfered with the master transcriptional regulator TCF7L2 (TCF4) in CRPC-WNT. Functionally, TCF7L2 maintains proliferation via the MAPK signaling axis in this subtype of CRPC. These data suggest a mechanistic rationale for interventions that perturb the DNA binding of the pro-proliferative TCF7L2 transcription factor (TF) and/or direct MAPK signaling inhibition in the CRPC-WNT subclass of advanced prostate cancer.

**Statement of significance:** Androgen receptor (AR)-negative prostate cancer (PCa) remains a clinical challenge due to the lack of targeted therapeutic options. Here, we identified a lineage-defining molecular axis in a subtype of AR- negative PCa, accounting for around 10% of castration-resistant PCa (CRPC) that can be interfered with by SWI/SNF-targeting agents.
