## Supplemental Tables for "A double-negative prostate cancer subtype is vulnerable to SWI/SNF-targeting degrader molecules"

### Sheet: Supp Table 1
Supplementary Table 1. Cell models used in this study
Cell models	Source	Cat. No.
MSK-PCa1	Memorial Sloan Kettering
MSK-PCa2	Memorial Sloan Kettering
MSK-PCa3	Memorial Sloan Kettering
MSK-PCa8	Memorial Sloan Kettering
MSK-PCa9	Memorial Sloan Kettering
MSK-PCa10	Memorial Sloan Kettering
MSK-PCa11	Memorial Sloan Kettering
MSK-PCa12	Memorial Sloan Kettering
MSK-PCa13	Memorial Sloan Kettering
MSK-PCa14	Memorial Sloan Kettering
MSK-PCa16	Memorial Sloan Kettering
MSK-PCa17	Memorial Sloan Kettering
WCM154	Weill Cornell
WCM155	Weill Cornell
WCM1078	Weill Cornell
WCM1262	Weill Cornell
LNCaP	ATCC	CRL-1740
VCaP	ATCC	CRL-2876
22RV1	ATCC	CRL-2505
RWPE-1	ATCC	CRL-3607
PC3	ATCC	CRL-1435
DU145	ATCC	HTB-81
C4-2B	ATCC	CRL-3315
NCI-H660	ATCC	CRL-5813
HEK293T	ATCC	CRL-3216
LNCaP-AR	Charles Sawyers Lab

### Sheet: Supp Table 2
Supplementary Table 2. Drugs used in this study
	Molecule	Vendor	Cat. No.
	A947	Synthesized by Genentech
	A858	Synthesized by Genentech
	FHD-286	Synthesized by Genentech
	AU-15330	Synthesized by Genentech
	Cobimetinib	Selleckchem	S8041
	Trametinib	Selleckchem	S2673
	CHIR99021	Selleckchem	S1263
	BRM014	MedChemExpress	HY-119374
	VL285	Selleckchem	S0095
	MSAB	MedChemExpress	HY-120697
	LGK974	MedChemExpress	HY-17545
	iCRT14	MedChemExpress	HY-16665

### Sheet: Supp Table 3
Supplementary Table 3. Antibodies used for Westernblotting, ICH
	Primary antibodies
	Antibody	Cat No.	Vendor
	BRG1 (SMARCA4)	ab110641	Abcam
	PBRM1	91894	Cell Signalling
	BRM (SMARCA2)	11966	Cell Signalling
	LEF1	2230	Cell Signalling
	TCF7	2203	Cell Signalling
	TCF7L2	2569	Cell Signalling
	beta-Catenin	NBP1-54467SS	Novus Biologicals
	Cyclophilin B	ab205875	Abcam
	GAPDH	5174	Cell Signalling
	beta-Actin	ab6276	Abcam
	AR	ab133273	Abcam
	CUL2	ab166917	Abcam
	VHL	68547	Cell Signalling
	SOX2	AF2018	Novus Biologicals
	CCND1	ab156448	Cell Signalling
	DUSP4	5149	Cell Signalling
	EphA2	6997	Cell Signalling
	ETV5	16274	Cell Signalling
	ETV4	65763	Cell Signalling
	Synaptophysin	ab32127	Abcam
	Cleaved-PARP (Asp214)	5625	Cell Signalling
	Cleaved-Caspase 3 (Asp175)	9664	Cell Signalling
	Cleaved-Caspase 7 (Asp198)	9491	Cell Signalling
	Vinculin	ab129002	Abcam
	Secondary antibodies
	Antibody	Cat No.	Vendor
	Anti rabbit IgG, HRP linked Antibody	7074	Cell Signalling
	Goat Anti-Mouse IgG H&L (HRP) (ab6789)	ab6789	abcam

### Sheet: Suppl Table 4 
Supplementary Table 4. siTCF7L2 and rescue construct sequences used for rescue experiment
Row	siPOOL	Target NCBI Gene ID	Target symbol	Target species	siRNA number	Sense seq	Antisense seq			NCBI_Gene_ID	Symbol	Transcript	ok_restriction_enzymes	siPool_and_restriction_resistant_CDS	original_CDS
1	TCF7L2	6934	TCF7L2	human	1	CCTCTGTCGCTGTCCCTGA	TCAGGGACAGCGACAGAGG			6934	TCF7L2	NM_001367943	BamHI,BsrGI,EcoRI,HindIII,KpnI,NotI,XhoI	ATGCCGCAGCTGAACGGCGGTGGAGGGGATGACCTAGGCGCCAACGACGAACTGATTTCCTTCAAAGACGAGGGCGAACAGGAGGAGAAGAGCTCCGAAAACTCCTCGGCAGAGAGGGATTTAGCTGATGTCAAATCGTCTCTAGTCAATGAATCAGAAACGAATCAAAACAGCTCCTCCGATTCCGAGGCGGAAAGACGGCCTCCGCCTCGCTCCGAAAGTTTCCGAGACAAATCCCGGGAAAGTTTGGAAGAAGCGGCCAAGAGGCAAGATGGAGGGCTCTTTAAGGGGCCACCGTATCCCGGCTACCCCTTCATCATGATCCCCGACCTGACGAGCCCCTACCTCCCCAACGGATCGCTCTCGCCCACCGCCCGAACCCTCCATTTTCAGTCCGGC…	ATGCCGCAGCTGAACGGCGGTGGAGGGGATGACCTAGGCGCCAACGACGAACTGATTTCCTTCAAAGACGAGGGCGAACAGGAGGAGAAGAGCTCCGAAAACTCCTCGGCAGAGAGGGATTTAGCTGATGTCAAATCGTCTCTAGTCAATGAATCAGAAACGAATCAAAACAGCTCCTCCGATTCCGAGGCGGAAAGACGGCCTCCGCCTCGCTCCGAAAGTTTCCGAGACAAATCCCGGGAAAGTTTGGAAGAAGCGGCCAAGAGGCAAGATGGAGGGCTCTTTAAGGGGCCACCGTATCCCGGCTACCCCTTCATCATGATCCCCGACCTGACGAGCCCCTACCTCCCCAACGGATCGCTCTCGCCCACCGCCCGAACCCTCCATTTTCAGTCCGGC…
2	TCF7L2	6934	TCF7L2	human	2	CCGCTGTCGCTCGTCACCA	TGGTGACGAGCGACAGCGG
3	TCF7L2	6934	TCF7L2	human	3	GGATCAGTAGCATTAACAA	TTGTTAATGCTACTGATCC
4	TCF7L2	6934	TCF7L2	human	4	CCCAGCCGCTTTGCAGCCT	AGGCTGCAAAGCGGCTGGG
5	TCF7L2	6934	TCF7L2	human	5	GCATTAAGGATCAGTAGCA	TGCTACTGATCCTTAATGC
6	TCF7L2	6934	TCF7L2	human	6	CCTCCTCATCAATTGCACA	TGTGCAATTGATGAGGAGG
7	TCF7L2	6934	TCF7L2	human	7	CCAGTAGTATTTATTGCTT	AAGCAATAAATACTACTGG
8	TCF7L2	6934	TCF7L2	human	8	GACATTAATAGTTGCATTA	TAATGCAACTATTAATGTC
9	TCF7L2	6934	TCF7L2	human	9	CCTCATGATTCTACCAAAA	TTTTGGTAGAATCATGAGG
10	TCF7L2	6934	TCF7L2	human	10	GACGCTACTCAACACTTAA	TTAAGTGTTGAGTAGCGTC
11	TCF7L2	6934	TCF7L2	human	11	CCTTAGCATAAGCATCTTA	TAAGATGCTTATGCTAAGG
12	TCF7L2	6934	TCF7L2	human	12	CGTCGACTTCTTCCTTACA	TGTAAGGAAGAAGTCGACG
13	TCF7L2	6934	TCF7L2	human	13	GTCACCAAATGGACATTAA	TTAATGTCCATTTGGTGAC
14	TCF7L2	6934	TCF7L2	human	14	GCACAGCCGTCGACTTCTT	AAGAAGTCGACGGCTGTGC
15	TCF7L2	6934	TCF7L2	human	15	CGAGTTCATTGGTCAATAT	ATATTGACCAATGAACTCG
16	TCF7L2	6934	TCF7L2	human	16	GCTCGTCACCAAGTCTTTA	TAAAGACTTGGTGACGAGC
17	TCF7L2	6934	TCF7L2	human	17	GGTCAATATTTGACCCATT	AATGGGTCAAATATTGACC
18	TCF7L2	6934	TCF7L2	human	18	CCCACCCTCTTCAGATGGA	TCCATCTGAAGAGGGTGGG
19	TCF7L2	6934	TCF7L2	human	19	GCGAACCAATCATTTTACA	TGTAAAATGATTGGTTCGC
20	TCF7L2	6934	TCF7L2	human	20	GCCATTATGTAAAACAAGA	TCTTGTTTTACATAATGGC
21	TCF7L2	6934	TCF7L2	human	21	GTTTTGTACTCTCTTAATT	AATTAAGAGAGTACAAAAC
22	TCF7L2	6934	TCF7L2	human	22	GAGCAGACCCAGCCTCTGT	ACAGAGGCTGGGTCTGCTC
23	TCF7L2	6934	TCF7L2	human	23	CCCGAGACGCCAAGTCACA	TGTGACTTGGCGTCTCGGG
24	TCF7L2	6934	TCF7L2	human	24	CGCTGTTGGGCCAGTAGTA	TACTACTGGCCCAACAGCG
25	TCF7L2	6934	TCF7L2	human	25	GCTGTTTAAAGTCTTTGTA	TACAAAGACTTTAAACAGC
26	TCF7L2	6934	TCF7L2	human	26	GATGGAAGCTTACTAGATT	AATCTAGTAAGCTTCCATC
27	TCF7L2	6934	TCF7L2	human	27	CGCTGTCCCTGAAGCCCGA	TCGGGCTTCAGGGACAGCG
28	TCF7L2	6934	TCF7L2	human	28	CGAGCTTGCGAACCAATCA	TGATTGGTTCGCAAGCTCG
29	TCF7L2	6934	TCF7L2	human	29	GACCCATTCTTATTTCAAT	ATTGAAATAAGAATGGGTC
30	TCF7L2	6934	TCF7L2	human	30	CCACCTGTCCATGATGCCT	AGGCATCATGGACAGGTGG

### Sheet: Supp Table 5
Supplementary Table 5. CRISPRi guide RNAs against SMARCA4 used in this study
	CRISPRi guide RNAs
	sgRNA ID	Cat. No.	Source Clone ID	Gene Symbol	Vector	Genomic loci	DNA target sequence
	sgSMARCA4-2	VSGH12442-253150712	VSGIHSOH_34337228	SMARCA4	pAIOCRISPRi hEF1a	chr19 (-): 10961049	CGCCGCCGCCGCCAAACGAG
	sgSMARCA4-1	VSGH12442-253241676	VSGIHSOH_34428192	SMARCA4	pAIOCRISPRi hEF1a	chr19 (+): 10960906	GCAGGCGGCGGAAGCTGGAG
	sgSMARCA4-3	VSGH12442-253336788	VSGIHSOH_34523304	SMARCA4	pAIOCRISPRi hEF1a	chr19 (+): 10961038	GCGCGAGGCTTCCCCTCGTT
	sgNT	VSGC12547	V22110401	Non-targeting
